# *Acidovorax* pan-genome reveals specific functional traits for plant beneficial and pathogenic plant-associations

**DOI:** 10.1101/2021.01.29.428753

**Authors:** Roberto Siani, Georg Stabl, Caroline Gutjahr, Michael Schloter, Viviane Radl

## Abstract

Beta-proteobacteria belonging to the genus *Acidovorax* have been described from various environments. Many strains can interact with a range of hosts, including humans and plants, forming neutral, beneficial or detrimental associations. In the frame of this study we investigated genomic properties of 52 bacterial strains of the genus *Acidovorax*, isolated from healthy roots of *Lotus japonicus*, with the intent of identifying traits important for effective plant-growth promotion. Based on single-strain inoculation bioassays with *L. japonicus*, performed in a gnotobiotic system, we could distinguish 7 robust plant-growth promoting strains from strains with no significant effects on plant-growth. We could show that the genomes of the two groups differed prominently in protein families linked to sensing and transport of organic acids, production of phytohormones, as well as resistance and production of compounds with antimicrobial properties. In a second step, we compared the genomes of the tested isolates with those of plant pathogens and free-living strains of the genus *Acidovorax* sourced from public repositories. Our pan-genomics comparison revealed features correlated with commensal and pathogenic lifestyle. We could show that commensals and pathogens differ mostly in their ability to use plant-derived lipids and in the type of secretion-systems being present. Most free-living *Acidovorax* strains did not harbour any secretion-systems. Overall, our data indicated that *Acidovorax* strains undergo extensive adaptations to their particular lifestyle by horizontal uptake of novel genetic information and loss of unnecessary genes.
