## Supplementary material for "*Acidovorax* pan-genome reveals specific functional traits for plant beneficial and pathogenic plant-associations": Tables 1-3

### Sheet: Table 1
Name	Family	Outcome	Logarithmic LDA score	p-value	Pfam	Role	Reference
Tripartite ATP independent periplasmic transporter DctM component	chemotaxis	depleted	2.17295	0.0428118	PF06808	Uptake of malate, succinate and fumarate	[25]
Flagellar biosynthesis protein FliO	colonization	depleted	2.34843	0.0127231	PF04347	Motility and adherence	[26, 27]
FG GAP repeat	colonization	depleted	2.21152	0.0491023	PF01839	Adherence and biofilm formation	[28]
Glucose regulated metallo peptidase M90	regulation	depleted	2.12478	0.0486179	PF06167	Glucose uptake regulator and virulence	[29, 30]
Tripartite tricarboxylate transporter family receptor	chemotaxis	enriched	3.01027	0.0130785	PF03401	Citric acid uptake	[31]
Periplasmic binding protein like domain	chemotaxis	enriched	2.03498	0.0486227	PF13377	Chemotaxis and sugars uptake	[32]
Class II Aldolase and Adducin N terminal domain	colonization	enriched	2.04777	0.00596121	PF00596	Metabolism for rare sugars	[33]
Aldo keto reductase family	colonization	enriched	2.23029	0.0203029	PF00248	Reactive carbonyls detoxification	[34]
Rhodanese like domain	colonization	enriched	2.08214	0.0268742	PF00581	Cyanide detoxification	[35]
Amidase	colonization	enriched	2.06194	0.0307936	PF01425	Indole-3-acetic acid biosynthesis	[36]
Dolichyl phosphate mannose protein mannosyltransferase	colonization	enriched	2.05384	0.0111498	PF02366	Secretion and adherence	[37]
Beta lactamase superfamily domain	competition	enriched	2.20509	0.0140944	PF12706	Antibiotic resistance and bioactive compounds detoxification	[38, 39]
SnoaL like polyketide cyclase	competition	enriched	2.1202	0.0120155	PF07366	Antibiotics biosynthesis	[40]
Tetrapyrrole Corrin Porphyrin Methylases	competition	enriched	2.10037	0.0287748	PF00590	Cobalamine biosynthesis	[41]
AAA domain dynein related subfamily	competition	enriched	2.01141	0.02508	PF07728	Movement and type II secretion systems	[42]
Dienelactone hydrolase family	competition	enriched	2.00536	0.0287748	PF01738	Benzoate catabolism	[43, 44]
FCD domain	regulation	enriched	2.29544	0.0121261	PF07729	Transcription regulators	[45, 46]
IclR helix turn helix domain	regulation	enriched	2.21986	0.0151837	PF09339	Transcription regulators	[47, 48]
Sigma 70 region 4	regulation	enriched	2.13504	0.0486227	PF04545	Stress response, virulence regulation	[49, 50]

### Sheet: Table 2
Name	Component	Contribution	Associated Group	Pfam	Role	Reference
Lipase C terminal domain	First	0.178827	commensals	PF18067	metabolism of long-chain fatty acids; interaction with type VI secretion system	[53, 54]
HIM1	First	0.178827	commensals	PF08732	increased rates of spontaneous mutagenesis	[55]
WG.containing.repeat	Second	0.246664	commensals	PF14903	binding element implicated in RNA-directed DNA methylation	[56]
Type VI secretion system effector, Hcp	Third	0.405089	commensals, pathogens	PF05638	Type VI secretion system (T6SS) component	[57]
Type VI secretion system, VipA, VC_A0107 or Hcp2	Third	0.405089	commensals, pathogens	PF05591	Tubular complexes of the T6SS	[58]
Type VI secretion system, TssF	Third	0.405089	commensals, pathogens	PF05947	Core component of T6SS	[59]
EvpB/VC_A0108, tail sheath N-terminal domain	Third	0.405089	commensals, pathogens	PF05943	T6SS component	[57]
IcmF-related N-terminal domain	Third	0.405089	commensals, pathogens	PF14331	Accessory to T6SS	[60]
ImpA, N-terminal, type VI secretion system	Third	0.405089	commensals, pathogens	PF06812	Accessory to T6SS	[61]
Type VI secretion system protein DotU	Third	0.405089	commensals, pathogens	PF09850	Accessory to T6SS	[57]
Bacterial Type VI secretion, VC_A0110, EvfL, ImpJ, VasE	Third	0.405089	commensals, pathogens	PF05936	T6SS component	[62]
ImpE protein	Third	0.405089	commensals, pathogens	PF07024	Temperature-dependent protein secretion	[63]
Type VI secretion, TssG	Third	0.405089	commensals, pathogens	PF06996	T6SS component	[60]
Type VI secretion lipoprotein, VasD, EvfM, TssJ, VC_A0113	Third	0.405089	commensals, pathogens	PF12790	Accessory to T6SS	[63]

### Sheet: Table 3
Name	Family	Associated Group	Enrichment Score	Adjusted q value	Pfam	Role	Reference
Bacterial type III secretion protein (HrpB1_HrpK)	effector	pathogens	93.7094	9.06718e-19	PF09613	Component of type III secretion systems (T3SS)	[64, 65, 66]
Bacterial type III secretion protein (HrpB7)	effector	pathogens	93.7094	9.06718e-19	PF09486	Component of T3SS	[64, 65, 66]
Bacterial type III secretion protein (HrpB2)	effector	pathogens	87.7623	6.65123e-18	PF09487	Component of T3SS	[64, 65, 66]
Bacterial type III secretion protein (HrpB4)	effector	pathogens	87.7623	6.65123e-18	PF09502	Component of T3SS	[64, 65, 66]
Type III secretion protein (HpaP)	effector	pathogens	76.2746	7.66853e-16	PF09483	Regulator of T3SS	[64, 65, 66]
Effector protein	effector	pathogens	65.2936	1.18447e-13	PF14891	Type III effector metalloprotease	[67]
Type VI secretion system (T6SS), amidase effector protein 4	effector	pathogens	52.058	6.66713e-11	PF14113	Effector-immunity complex Tae4-Tai4	[68]
Nodulation protein S (NodS)	effector	pathogens	23.0409	5.21315e-05	PF05401	Regulation of nodulation factor synthesis	[69]
Neisseria meningitidis TspB protein	effector	pathogens	21.2404	0.000115643	PF05616	Interaction with host-immune system	[70]
Cytotoxic	effector	pathogens	8.24894	0.0412246	PF09000	Component of colicin E3	[71]
NolX protein	effector	pathogens	8.24894	0.0412246	PF05819	Type III secretion-systems effector	[72]
Colicin M	effector	pathogens	8.24894	0.0412246	PF14859	Bacteriolytic toxin	[73]
VirK protein	effector	pathogens	99.7818	9.32976e-20	PF06903	Homologous of Ti plasmid protein	[74]
Yersinia/Haemophilus virulence surface antigen	effector	pathogens	65.2936	1.18447e-13	PF03543	Type III secretion-systems effector	[75]
Immunity protein 45	effector	pathogens	21.2404	0.000115643	PF15572	Component of polymorphic toxin system	[76]
Immunity protein 58	effector	pathogens	16.8276	0.000893032	PF15581	Component of polymorphic toxin system	[76]
Bacterial toxin homologue of phage lysozyme, C-term	effector	pathogens	29.8207	2.11185e-06	PF16754	Homolog of lysozymes	[77]
GHH signature containing HNH/Endo VII superfamily nuclease toxin 2	effector	pathogens	25.0256	2.01629e-05	PF15635	Component of polymorphic toxin system	[76]
Ricin-type beta-trefoil lectin domain	effector	commensals	73.1238	3.08828e-15	PF00652	Conserved domain of ricin-like toxins	[78]
Type II secretion system protein B	effector	commensals	37.588	5.58859e-08	PF16537	Component of type II secretion-systems	[79]
Virulence activator alpha C-term	effector	commensals	9.84458	0.0213	PF10400	Transcriptional regulator	[80]
Virulence factor membrane-bound polymerase, C-terminal	effector	commensals	7.92906	0.0469552	PF11846	Homolog to virulence factor	[81]
Pectate lyase	hydrolytic enzyme	pathogens	99.7818	9.32976e-20	PF03211	Hydrolysis of pectate	[82]
PTS system, Lactose/Cellobiose specific IIB subunit	hydrolytic enzyme	pathogens	99.7818	9.32976e-20	PF02302	Uptake of cellobiose	[83]
Cellulose binding domain	hydrolytic enzyme	pathogens	87.7623	6.65123e-18	PF00553	Hydrolysis of cellulose	[84]
Alpha amylase, catalytic domain	hydrolytic enzyme	pathogens	39.1979	2.58863e-08	PF00128	Hydrolysis of starches	[85]
Starch synthase catalytic domain	hydrolytic enzyme	pathogens	39.1979	2.58863e-08	PF08323	Starch-binding domain	[86]
Chitinase class I	hydrolytic enzyme	pathogens	34.6648	2.20777e-07	PF00182	Hydrolysis of chitin	[87]
Chitinase W immunoglobulin-like domain	hydrolytic enzyme	pathogens	30.3335	1.64799e-06	PF18683	Hydrolysis of chitin	[88]
Cellulase (glycosyl hydrolase family 5)	hydrolytic enzyme	pathogens	28.9124	3.25154e-06	PF00150	Hydrolysis of cellulose	[89]
Beta-1,3-glucanase	hydrolytic enzyme	pathogens	8.24894	0.0412246	PF16483	Hydrolysis of cellulose	[90]
Aromatic-ring-opening dioxygenase LigAB, LigA subunit	hydrolytic enzyme	commensals	75.3354	1.14543e-15	PF07746	Hydrolysis of aromatic compounds	[91]
Flavin-binding monooxygenase-like	hydrolytic enzyme	commensals	59.4845	1.87568e-12	PF00743	Hydrolysis of flavin	[92]
Ring hydroxylating beta subunit	hydrolytic enzyme	commensals	17.633	0.000622591	PF00866	Hydrolysis of aromatic compounds	[93]
Chlorophyllase	hydrolytic enzyme	commensals	14.3694	0.00276968	PF07224	Hydrolysis of chlorophyll	[94]
Chemotaxis phosphatase CheX	motility	pathogens	35.0291	1.8878e-07	PF13690	Swimming behaviour	[95]
Pili and flagellar-assembly chaperone, PapD N-terminal domain	motility	pathogens	38.5792	3.46014e-08	PF00345	Pili assembly	[96]
Chemoreceptor zinc-binding domain	motility	commensals	8.1604	0.0429104	PF13682	Domain of bacterial sensing protein	[97]
CheC-like family	motility	commensals	46.9934	6.99588e-10	PF04509	Regulation of chemotaxis	[98]
FlxA-like protein	motility	commensals	43.9523	2.86252e-09	PF14282	Flagella assembly	[99]
Pilin (bacterial filament)	motility	commensals	12.4872	0.00652492	PF00114	Pili assemblyHolmgren et al., 1989	[100]
Putative motility protein	motility	commensals	11.2905	0.0112947	PF14070	Flagella assembly	[101]
FlgO protein	motility	commensals	10.234	0.0176508	PF17680	Flagella assembly	[102[
Neisseria PilC beta-propeller domain	motility	commensals	10.234	0.0176508	PF05567	Pilus-associated protein	[103]
Fasciclin domain	motility	commensals	8.99441	0.0319974	PF02469	Adhesion protein	[104]
Type IV pilus assembly protein PilX C-term	motility	commensals	8.99441	0.0319974	PF13681	Fimbrial biogenesis	[105]
Flagellar P-ring protein	motility	commensals	8.8459	0.0339183	PF02119	Flagella assembly	[106]
FAE1/Type III polyketide synthase-like protein	secondary metabolism	pathogens	25.7415	1.44081e-05	PF08392	Synthesiss of secondary metabolites	[107]
Cellulose synthase operon protein C C-terminus (BCSC_C)	secondary metabolism	commensals	78.717	2.64847e-16	PF05420	Bacterial cellulose synthesis	[108, 109]
Cellulose biosynthesis protein BcsQ	secondary metabolism	commensals	78.717	2.64847e-16	PF06564	Bacterial cellulose synthesis	[108, 109]
Bacterial cellulose synthase subunit	secondary metabolism	commensals	49.883	1.86268e-10	PF03170	Bacterial cellulose synthesis	[108, 109]
Cellulose biosynthesis protein BcsG	secondary metabolism	commensals	44.8838	1.88373e-09	PF11658	Bacterial cellulose synthesis	[108, 109]
Cellulose biosynthesis GIL	secondary metabolism	commensals	44.8838	1.88373e-09	PF10995	Bacterial cellulose synthesis	[108, 109]
Cellulose synthase subunit D	secondary metabolism	commensals	8.42662	0.0406926	PF03500	Bacterial cellulose synthesis	[108, 109]
